# Serial KinderMiner (SKiM) Discovers and Annotates Biomedical Knowledge Using Co-Occurrence and Transformer Models

**DOI:** 10.1101/2023.05.30.542911

**Authors:** Robert J. Millikin, Kalpana Raja, John Steill, Cannon Lock, Xuancheng Tu, Ian Ross, Lam C Tsoi, Finn Kuusisto, Zijian Ni, Miron Livny, Brian Bockelman, James Thomson, Ron Stewart

## Abstract

**Background:** The PubMed database contains more than 34 million articles; consequently, it is becoming increasingly difficult for a biomedical researcher to keep up-to-date with different knowledge domains. Computationally efficient and interpretable tools are needed to help researchers find and understand associations between biomedical concepts. The goal of literature-based discovery (LBD) is to connect concepts in isolated literature domains that would normally go undiscovered. This usually takes the form of an A-B-C relationship, where A and C terms are linked through a B term intermediate. Here we describe Serial KinderMiner (SKiM), an LBD algorithm for finding statistically significant links between an A term and one or more C terms through some B term intermediate(s). The development of SKiM is motivated by the the observation that there are only a few LBD tools that provide a functional web interface, and that the available tools are limited in one or more of the following ways: 1) they identify a relationship but not the type of relationship, 2) they do not allow the user to provide their own lists of B or C terms, hindering flexibility, 3) they do not allow for querying thousands of C terms (which is crucial if, for instance, the user wants to query connections between a disease and the thousands of available drugs), or 4) they are specific for a particular biomedical domain (such as cancer). We provide an open-source tool and web interface that improves on all of these issues.

**Results:** We demonstrate SKiM’s ability to discover useful A-B-C linkages in three control experiments: classic LBD discoveries, drug repurposing, and finding associations related to cancer. Furthermore, we supplement SKiM with a knowledge graph built with transformer machine-learning models to aid in interpreting the relationships between terms found by SKiM. Finally, we provide a simple and intuitive open-source web interface (https://skim.morgridge.org) with comprehensive lists of drugs, diseases, phenotypes, and symptoms so that anyone can easily perform SKiM searches.

**Conclusions:** SKiM is a simple algorithm that can perform LBD searches to discover relationships between arbitrary user-defined concepts. SKiM is generalized for any domain, can perform searches with many thousands of C term concepts, and moves beyond the simple identification of an existence of a relationship; many relationships are given relationship type labels from our knowledge graph.
