## Supplemental information for Table 3 and 5 for "Serial KinderMiner (SKiM) Discovers and Annotates Biomedical Knowledge Using Co-Occurrence and Transformer Models"

### Sheet: Table 3
Supplemental Information for Table 3
Result of SKiM query, date censored to 2015:
a_count	a_term	ab_count	ab_pred_score	ab_pvalue	ab_relationship	ab_sort_ratio	b_count	b_term	bc_count	bc_pred_score	bc_pvalue	bc_relationship	bc_sort_ratio	c_count	c_term	total_count
2165	nf-kb	82	0.239307	5.14679e-76		0.00184751	44384	bcl-2|bcl2	191	0.122706	1.23991e-34	bcl 2 (GGP) POS_ASSOCIATION adenoma (CONDITION) {9667656, 16289386, 10780525, 9336110, 10728913}; adenoma (CONDITION) POS_ASSOCIATION bcl 2 (GGP) {9667656, 16289386, 10780525, 9336110, 10728913}	0.00526113	36304	adenoma	23758196
Result of SKiM query, date censored to 2015:
a_count	a_term	ab_count	ab_pred_score	ab_pvalue	ab_relationship	ab_sort_ratio	b_count	b_term	bc_count	bc_pred_score	bc_pvalue	bc_relationship	bc_sort_ratio	c_count	c_term	total_count
3820	notch1|notch 1	25	0.0380085	5.59561e-12		0.000943254	26504	senescence|senescent	19	0.0871487	1.48559e-14		0.0131034	1450	cebpb|c EBPβ|C EBP beta	23758196
Result of SKiM query, date censored to 2014:
a_count	a_term	ab_count	ab_pred_score	ab_pvalue	ab_relationship	ab_sort_ratio	b_count	b_term	bc_count	bc_pred_score	bc_pvalue	bc_relationship	bc_sort_ratio	c_count	c_term	total_count
7719	il-17|il17	6	0.0672851	1.89064e-08		0.0128205	468	p38⍺|p38a	4	0.0437335	2.72175e-09		0.00510856	783	mkp-1	22731778
Result of SKiM query, date censored to 2010:
a_count	a_term	ab_count	ab_pred_score	ab_pvalue	ab_relationship	ab_sort_ratio	b_count	b_term	bc_count	bc_pred_score	bc_pvalue	bc_relationship	bc_sort_ratio	c_count	c_term	total_count
1630	nrf2	299	1.02425	0	nrf2 (GGP) REGULATES ros (CHEMICAL) {19538980, 19007787, 18593583, 20692336, 18721845}; ros (CHEMICAL) ACTIVATES nrf2 (GGP) {17540521, 20019356, 20528745, 18458092}; nrf2 (GGP) REGULATES reactive oxygen species (CHEMICAL) {17127771, 18414027}; nrf2 (GGP) INHIBITS ros (CHEMICAL) {19592468, 20216230}; nrf2 (GGP) POS_ASSOCIATION ros (CHEMICAL) {20513672, 17420218}; ros (CHEMICAL) POS_ASSOCIATION nrf…	0.00718698	41603	ros|reactive oxygen species	63	0.038318	5.0341e-08	reactive oxygen species (CHEMICAL) POS_ASSOCIATION pancreatic cancer (CONDITION) {12499913, 12649190}; pancreatic cancer (CONDITION) POS_ASSOCIATION reactive oxygen species (CHEMICAL) {12499913, 12649190}; ros (CHEMICAL) POS_ASSOCIATION pancreatic cancer (CONDITION) {12649190}; pancreatic cancer (CONDITION) POS_ASSOCIATION ros (CHEMICAL) {12649190}	0.00466667	13500	pancreatic cancer	19074243
Result of SKiM query, date censored to 2016:
a_count	a_term	ab_count	ab_pred_score	ab_pvalue	ab_relationship	ab_sort_ratio	b_count	b_term	bc_count	bc_pred_score	bc_pvalue	bc_relationship	bc_sort_ratio	c_count	c_term	total_count
6224	cxcl12|sdf-1|sdf1⍺|sdf-1a|sdf1	25	0.0238402	1.75886e-07		0.000870564	28717	senescence|senescent	22	0.0072674	0.170031		0.00145224	15149	thyroid cancer	24812100

### Sheet: Table 5
Supplemental Information for Table 5
Result of SKiM query, date censored to 2001. Note that this search requires setting "Number of top B terms" to 300. By default, this value is 50.
a_count	a_term	ab_count	ab_pred_score	ab_pvalue	ab_relationship	ab_sort_ratio	b_count	b_term	bc_count	bc_pred_score	bc_pvalue	bc_relationship	bc_sort_ratio	c_count	c_term	total_count
8623	tumorigenesis	8	0.0431284	8.79729e-07	tumorigenesis (CONDITION) POS_ASSOCIATION ahr (GGP) {11097088}; ahr (GGP) POS_ASSOCIATION tumorigenesis (CONDITION) {11097088}	0.00722674	1107	AHR	136	0.43175	5.66491e-138		0.00203188	66933	inflammation	13348147
8623	tumorigenesis	40	0.0877026	2.83563e-23	tumorigenesis (CONDITION) POS_ASSOCIATION fas (GGP) {8741689}; fas (GGP) POS_ASSOCIATION tumorigenesis (CONDITION) {8741689}	0.00530997	7533	FAS	238	0.340481	7.79978e-107	fas (GGP) ACTIVATES inflammation (BIO_PROCESS) {9207009, 11685033}	0.00355579	66933	inflammation	13348147
8623	tumorigenesis	45	0.188106	5.56371e-45	cd44 (GGP) REGULATES tumorigenesis (CONDITION) {10657993, 11283501, 10553022, 10911909}; tumorigenesis (CONDITION) POS_ASSOCIATION cd44 (GGP) {7691404, 21528332}; cd44 (GGP) POS_ASSOCIATION tumorigenesis (CONDITION) {7691404, 21528332}	0.0150855	2983	CD44	148	0.293323	4.57094e-93	cd44 (GGP) REGULATES inflammation (BIO_PROCESS) {9573028, 9218612, 10609783}	0.00221117	66933	inflammation	13348147
8623	tumorigenesis	69	0.147929	5.09339e-42		0.00595803	11581	FOS	180	0.12413	6.75762e-38	inflammation (CONDITION) POS_ASSOCIATION fos (GGP) {9698833, 9881874, 10441756, 1545910}; fos (GGP) POS_ASSOCIATION inflammation (CONDITION) {9698833, 10441756, 1545910}	0.00268926	66933	inflammation	13348147
8623	tumorigenesis	57	0.147219	3.99362e-40		0.0074813	7619	JUN	139	0.117967	1.42481e-36		0.0020767	66933	inflammation	13348147
8623	tumorigenesis	13	0.0524991	5.09958e-10		0.00703463	1848	REL	67	0.109069	7.21359e-35	rel (GGP) REGULATES inflammation (BIO_PROCESS) {10409696, 10602465, 11585809, 7636983, 1618911}	0.001001	66933	inflammation	13348147
8623	tumorigenesis	204	0.921448	3.3209e-263	apc (GGP) ACTIVATES tumorigenesis (CONDITION) {10545699, 10334197, 11431334, 9453487}; tumorigenesis (CONDITION) POS_ASSOCIATION apc (GGP) {11237529, 11135372}; apc (GGP) POS_ASSOCIATION tumorigenesis (CONDITION) {11237529, 11135372}; apc (GGP) INHIBITS tumorigenesis (CONDITION) {9654054}; apc (GGP) REGULATES tumorigenesis (CONDITION) {8755583}; apc (GGP) MUTATION_AFFECTS tumorigenesis (CONDITION…	0.0318551	6404	APC	109	0.0858165	1.12418e-26	apc (GGP) REGULATES inflammation (BIO_PROCESS) {11215379}	0.00162849	66933	inflammation	13348147
8623	tumorigenesis	46	0.103598	6.27147e-28	des (DRUG) ACTIVATES tumorigenesis (CONDITION) {10326792, 7189642, 2044189, 8793895}	0.00574856	8002	DES	117	0.0753092	3.75542e-23	des (DRUG) POS_ASSOCIATION inflammation (CONDITION) {2888216}; inflammation (CONDITION) POS_ASSOCIATION des (DRUG) {2888216}	0.00174802	66933	inflammation	13348147
8623	tumorigenesis	34	0.152729	5.31707e-34	hgf (GGP) ACTIVATES tumorigenesis (CONDITION) {7553606, 10760078, 9524767}; hgf (GGP) REGULATES tumorigenesis (CONDITION) {10023664, 11438654}	0.0146805	2316	HGF	57	0.0680369	8.894e-22		0.000851598	66933	inflammation	13348147
8623	tumorigenesis	8	0.0512888	1.72695e-07		0.00898876	890	STAT1	27	0.0400046	3.28523e-13		0.000403388	66933	inflammation	13348147
8623	tumorigenesis	61	0.232456	1.00455e-59		0.0147059	4148	PCNA	59	0.0379723	4.92521e-12		0.000881478	66933	inflammation	13348147
8623	tumorigenesis	8	0.0469493	3.98296e-07		0.0080402	995	STAT3	27	0.0365786	4.19942e-12		0.000403388	66933	inflammation	13348147
8623	tumorigenesis	6	0.0451003	7.47889e-06		0.00865801	693	LOX	19	0.0266737	4.92752e-09		0.000283866	66933	inflammation	13348147
8623	tumorigenesis	111	0.265488	4.80027e-78	egf (GGP) REGULATES tumorigenesis (CONDITION) {11001946, 9380734}	0.00773789	14345	EGF	116	0.0244	1.00484e-06		0.00173308	66933	inflammation	13348147
